# Envelope-Limited Chromatin Sheets (ELCS) Formation in The Nuclear Envelope of HL-60/S4 Cells

**DOI:** 10.64898/2026.02.23.707298

**Authors:** Ada L. Olins, Igor Prudovsky, Donald E. Olins

## Abstract

Envelope-Limited Chromatin Sheets (ELCS) can be induced in human promyelocytic HL-60/S4 cells by treatment with retinoic acid (RA). After 4 days, the differentiated granulocytes exhibit multilobed nuclei with outgrowths of the nuclear envelope (NE) and associated heterochromatin extending into the surrounding cytoplasm (ELCS). These fascinating structures reveal a periodic meshwork of 30 nm chromatin fibers, when viewed by Cryo-electron microscopy. Genetic and biochemical evidence indicates that RA increases the synthesis of Lamin B Receptor (LBR), which is a key enzyme for Cholesterol biosynthesis and is an essential bridge between the NE and peripheral heterochromatin. This article is in part a review of our microscopic data on the structure of ELCS, and in part a description of related transcription changes that result in the formation of ELCS. In addition, this article contains a structural and biochemical comparison of RA-induced granulocytes with phorbol ester (TPA) induced HL-60/S4 macrophages, which lack nuclear lobulation, do not form ELCS, and exhibit a reduction in LBR and Cholesterol biosynthesis. From our perspective, ELCS can be viewed as “fabric” outgrowths of the nuclear envelope, frequently connecting nuclear lobes and capable of sustaining the twisting and squeezing distortions imposed upon nuclear shape, as the granulocytes traverse narrow tissue channels.
