## Supplementary material for "Envelope-Limited Chromatin Sheets (ELCS) Formation in The Nuclear Envelope of HL-60/S4 Cells": Table S1: Leading Edges of Cholesterol Biosynthesis Gene Sets.

### Sheet: Fig 11 RA-0
LEADING EDGES FOR RA/0
CYP51A1	ABCA1	DHCR24	CYP51A1
DHCR24	APOA2	DHCR7	DHCR24
DHCR7	APOC1	FDPS	DHCR7
FDPS	CD36	HMGCR	HSD17B7
HMGCR	CETP	HMGCS1	LBR
HMGCS1	CIDEB	HSD17B7	MSMO1
HSD17B7	CYP27A1	IDI1	SC5D
IDI1	DHCR7	LBR	TM7SF2
LBR	FABP2	LSS
LSS	HMGCR	MSMO1
MSMO1	LBR	MVD		GSEA TITLES
MVD	LCAT	MVK		A. REACTOME_CHOLESTEROL_BIOSYNTHESIS
MVK	LDLR	SC5D		B. WP_CHOLESTEROL_METABOLISM
PLPP6	LIPC	SQLE		C. GOBP_CHOLESTEROL_BIOSYNTHETIC_PROCESS_VIA_DESMOSTEROL
SC5D	LRP1			D. REACTOME_CHOLESTEROL_BIOSYNTHESIS_VIA_DESMOSTEROL_BLOCH_PATHWAY
SQLE	LRPAP1
SREBF1	LSS
SREBF2	MGAT1
TM7SF2	MSMO1
	MVD
	NPC1
	NPC2
	PLTP
	SC5D
	SORT1
	SQLE
	TM7SF2
Table S1: Leading Edges of Cholesterol Biosynthesis Gene Sets.

### Sheet: Fig 11 TPA-0
LEADING EDGES FOR TPA/0
DHCR24	ABCA1	DHCR24	DHCR24
HMGCR	ABCB11	HMGCR	MSMO1
MSMO1	APOA2	MSMO1	SC5D
SC5D	APOC1	SC5D	TM7SF2
SQLE	APOE	SQLE
SREBF2	CD36			GSEA TITLES
TM7SF2	CYP27A1			A. REACTOME_CHOLESTEROL_BIOSYNTHESIS
	CYP7A1			B. WP_CHOLESTEROL_METABOLISM
	DHCR24			C. GOBP_CHOLESTEROL_BIOSYNTHETIC_PROCESS_VIA_DESMOSTEROL
	HMGCR			D. REACTOME_CHOLESTEROL_BIOSYNTHESIS_VIA_DESMOSTEROL_BLOCH_PATHWAY
	LDLR
	LDLRAP1
	LIPA
	LPL
	LRP1
	MGAT1
	MSMO1
	NPC1
	NPC1L1
	NPC2
	PLTP
	SC5D
	SORT1
	SQLE
	TM7SF2
Table S1: Leading Edges of Cholesterol Biosynthesis Gene Sets.
